# SurvivalML: an integrative platform for the discovery and exploration of prognostic models in multi-center cancer cohorts

**DOI:** 10.1101/2022.10.25.513678

**Authors:** Zaoqu Liu, Hui Xu, Long Liu, Siyuan Weng, Zhe Xing, Yuqing Ren, Xiaoyong Ge, Libo Wang, Chunguang Guo, Shuang Chen, Quan Cheng, Peng Luo, Jian Zhang, Xinwei Han

## Abstract

Advances in multi-omics and big-data technologies have led to numerous prognostic signatures aimed at improving current clinicopathological staging systems. Due to the lack of reproducibility and independent confirmation, few signatures have been translated into clinical routine. As high-quality datasets accumulate, identifying robust signatures across multiple independent cohorts becomes possible. Nonetheless, inaccurate data retrieval, different versions of genome annotations, disparate expression distributions, difficult data cleaning, inconsistent clinical information, algorithm selection, and parameter tuning have impeded model development and validation in multi-center datasets. Hence, for the first time, we introduced SurvivalML (https://rookieutopia.com/app_direct/SurvivalML/), a web application for helping develop and validate prognostic models across multi-center datasets. SurvivalML included 37,325 samples (253 eligible datasets) with both transcriptome data and survival information from 21 cancer types, which were renewedly and uniformly re-annotated, normalized, and cleaned. This application provided 10 survival machine-learning algorithms for flexibly training models via tuning essential parameters online and delivered four aspects for model evaluation, including Kaplan-Meier survival analysis, time-dependent ROC, calibration curve, and decision curve analysis. Overall, we believe that SurvivalML can serve as an attractive platform for model discovery from multi-center datasets.
