## Supplementary material for "SurvivalML: an integrative platform for the discovery and exploration of prognostic models in multi-center cancer cohorts": Table S1

### Sheet: Table S1
Table S1. Details of each dataset.
Cancer	Source	Platform	Survival samples	Gene numbers	Technology	PMID
ACC	TCGA_ACC	Illumina HiSeq 2000	78	41132	RNA-seq	27165744
ACC	GSE76019	Affymetrix HT HG-U133+ PM Array Plate	34	23127	Microarray	27307598
ACC	GSE76021	Affymetrix Human Genome U133A Array	29	14604	Microarray	27307598
ACC	GSE10927	Affymetrix Human Genome U133 Plus 2.0 Array	24	23360	Microarray	19147773
ACC	GSE33371	Affymetrix Human Genome U133 Plus 2.0 Array	23	23360	Microarray	22800756
ACC	GSE19750	Affymetrix Human Genome U133 Plus 2.0 Array	22	23360	Microarray	24238056
BLCA	TCGA_BLCA	Illumina HiSeq 2000	400	42869	RNA-seq	24476821
BLCA	IMvigor210	Illumina HiSeq 4000	348	20328	RNA-seq	29443960
BLCA	GSE13507	Illumina human-6 v2.0 expression beadchip	165	24741	Microarray	20059769
BLCA	GSE39281	Agilent-022060 SurePrint G3 Human CGH Microarray 4x180K	94	18426	Microarray	24486590
BLCA	GSE31684	Affymetrix Human Genome U133 Plus 2.0 Array	93	23370	Microarray	22228636
BLCA	GSE154261	Illumina HiSeq 4000	73	40632	RNA-seq	32684305
BLCA	GSE48075	Illumina HumanHT-12 V3.0 expression beadchip	73	25074	Microarray	24525232
BLCA	GSE48276	Illumina HumanHT-12 WG-DASL V4.0 R2 expression beadchip	73	20883	Microarray	24525232
BLCA	GSE70691	Illumina HumanHT-12 WG-DASL V4.0 R2 expression beadchip	49	21040	Microarray	26343003
BLCA	GSE19423	Illumina human-6 v2.0 expression beadchip	48	24741	Microarray	20233890
BLCA	GSE69795	Illumina HumanHT-12 WG-DASL V4.0 R2 expression beadchip	38	21040	Microarray	26343003
BRCA	TCGA_BRCA	Illumina HiSeq 2000	1070	43362	RNA-seq	23000897
BRCA	GSE20685	Affymetrix Human Genome U133 Plus 2.0 Array	327	23377	Microarray	21501481
BRCA	GSE25055	Affymetrix Human Genome U133A Array	310	14609	Microarray	21558518
BRCA	GSE17705	Affymetrix Human Genome U133A Array	298	14608	Microarray	20697068
BRCA	GSE21653	Affymetrix Human Genome U133 Plus 2.2 Array	252	30641	Microarray	20490655
BRCA	GSE22219	Illumina humanRef-8 v1.0 expression beadchip	216	20291	Microarray	21737487
BRCA	GSE11121	Affymetrix Human Genome U133A Array	200	14650	Microarray	18593943
BRCA	GSE25065	Affymetrix Human Genome U133A Array	198	14609	Microarray	21558518
BRCA	GSE7390	Affymetrix Human Genome U133A Array	198	14604	Microarray	17545524
BRCA	GSE9893	MLRG Human 21K V12.0	155	15926	Microarray	18347175
BRCA	GSE12093	Affymetrix Human Genome U133A Array	136	14612	Microarray	18821012
BRCA	GSE45255	Affymetrix Human Genome U133A Array	136	14615	Microarray	23618380
BRCA	GSE162228	Affymetrix Human Genome U133 Plus 2.0 Array	133	23396	Microarray	34387660
BRCA	GSE88770	Affymetrix Human Genome U133 Plus 2.0 Array	117	23359	Microarray	23028037
BRCA	GSE58812	Affymetrix Human Genome U133 Plus 2.0 Array	107	23409	Microarray	25887482
BRCA	GSE42568	Affymetrix Human Genome U133 Plus 2.0 Array	104	22022	Microarray	23740839
BRCA	GSE20711	Affymetrix Human Genome U133 Plus 2.1 Array	88	23359	Microarray	21910250
BRCA	GSE48390	Affymetrix Human Genome U133 Plus 2.0 Array	81	23384	Microarray	34387660
BRCA	GSE61304	Affymetrix Human Genome U133 Plus 2.0 Array	58	23398	Microarray	26517092
BRCA	GSE97342	Illumina HumanRef-8 WG-DASL v3.0	28	18964	Microarray
CESC	GSE44001	Illumina HumanHT-12 WG-DASL V4.0 R2 expression beadchip	300	21035	Microarray	24145113
CESC	TCGA_CESC	Illumina HiSeq 2000	296	42760	RNA-seq	28112728
CESC	GSE192897	NanoString Human nCounter PanCancer IO 360 Panel	22	738	Microarray	35087740
CHOL	TCGA-CHOL	Illumina HiSeq 2000	36	50068	RNA-seq	28658632
CHOL	GSE107943	Illumina NextSeq 500	30	57773	Microarray	30941318
CHOL	GSE107102	Illumina HumanHT-12 WG-DASL V4.0 R2 expression beadchip Agilent-039494 SurePrint G3 Human GE v2 8x60K	21	12479	Microarray	29871612
CRC	TCGA_CRC	Illumina HiSeq 2000	584	40219	RNA-seq	22810696
CRC	GSE39582	Affymetrix Human Genome U133 Plus 2.0 Array	562	23360	Microarray	23700391
CRC	GSE14333	Affymetrix Human Genome U133 Plus 2.0 Array	226	23369	Microarray	19996206
CRC	GSE87211	Agilent-026652 Whole Human Genome Microarray 4x44K v2	196	24215	Microarray	29119627
CRC	GSE161158	Affymetrix Human Genome U133 Plus 2.0 Array	187	23376	Microarray	34114372
CRC	GSE41258	Affymetrix Human Genome U133A Array	185	14598	Microarray	28958617
CRC	GSE17536	Affymetrix Human Genome U133 Plus 2.0 Array	177	23373	Microarray	22115830
CRC	GSE106584	Affymetrix Human Transcriptome Array 2.0	156	50847	Microarray	27623752
CRC	GSE103479	Almac Diagnostics Custom Xcel array	155	35313	Microarray	30088816
CRC	GSE28722	Rosetta custom human 23K array	125	14955	Microarray	21251323
CRC	GSE72970	Affymetrix Human Genome U133 Plus 2.0 Array	124	23370	Microarray	28284171
CRC	GSE38832	Affymetrix Human Genome U133 Plus 2.0 Array	122	23380	Microarray	25320007
CRC	GSE30378	Affymetrix Human Exon 1.0 ST Array	95	5423	Microarray	22213796
CRC	GSE143985	Affymetrix Human Genome U133 Plus 2.0 Array	91	23362	Microarray	32328985
CRC	GSE39084	Affymetrix Human Genome U133 Plus 2.0 Array	70	23360	Microarray	25083765
CRC	GSE29621	Affymetrix Human Genome U133 Plus 2.0 Array	65	23384	Microarray	22362069
CRC	GSE12945	Affymetrix Human Genome U133A Array	62	14660	Microarray	19399471
CRC	GSE92921	Affymetrix Human Genome U133 Plus 2.0 Array	59	23369	Microarray
CRC	GSE17537	Affymetrix Human Genome U133 Plus 2.0 Array	55	23398	Microarray	22115830
CRC	GSE71187	Agilent-014850 Whole Human Genome Microarray 4x44K	52	23308	Microarray	26325386
CRC	GSE63624	Affymetrix Human Exon 1.0 ST Array	49	5351	Microarray	26305864
CRC	GSE31595	Affymetrix Human Genome U133 Plus 2.0 Array	37	23365	Microarray	22710688
DLBC	GSE181063	Illumina HumanHT-12 WG-DASL V4.0 R2 expression beadchip	1310	32357	Microarray	30408148
DLBC	GSE31312	Affymetrix Human Genome U133 Plus 2.0 Array	470	22993	Microarray	22437443
DLBC	GSE10846	Affymetrix Human Genome U133 Plus 2.0 Array	414	32357	Microarray	19038878
DLBC	GSE32918	Illumina HumanRef-8 WG-DASL v3.0	249	18965	Microarray	22970711
DLBC	GSE4732	Human LymphDx 2.7k GeneChip	231	2644	Microarray	17353367
DLBC	GSE87371	Affymetrix Human Genome U133 Plus 2.0 Array	221	23400	Microarray	27923841
DLBC	GSE69053	Illumina HumanRef-8 WG-DASL v3.0	186	18965	Microarray	26207141
DLBC	GSE4475	Affymetrix Human Genome U133 Plus 2.0 Array	123	19721	Microarray	16760442
DLBC	GSE93984	Affymetrix Human Genome U133 Plus 2.0 Array	88	30674	Microarray	28428442
DLBC	GSE23501	Affymetrix Human Genome U133 Plus 2.0 Array	65	30680	Microarray	20610814
DLBC	E_TABM_346	Affymetrix Human Genome U133A Array	53	18677	Microarray	18615101
DLBC	TCGA_DLBC	Illumina HiSeq 2000	47	45982	RNA-seq
DLBC	GSE11318	Affymetrix Human Genome U133 Plus 2.0 Array	37	30680	Microarray	18765795
DLBC	GSE57611	Affymetrix Human Genome U133 Plus 2.0 Array	31	19721	Microarray	25042405
DLBC	GSE21846	Agilent-012391 Whole Human Genome Oligo Microarray G4112A	29	23309	Microarray	21633089
DLBC	GSE18376	Affymetrix Human Gene 1.0 ST Array	20	9911	Microarray	21411738
ESCA	TCGA_ESCA	Illumina HiSeq 2000	151	52622	RNA-seq	28052061
ESCA	GSE53624	Agilent-038314 CBC Homo sapiens lncRNA + mRNA microarray V2.0	119	29561	Microarray	24522499
ESCA	GSE53622	Agilent-038314 CBC Homo sapiens lncRNA + mRNA microarray V2.0	60	29561	Microarray	24522499
ESCA	GSE130078	Illumina HiSeq 2000	23	23723	RNA-seq	31732666
GBM	GSE13041	Affymetrix Human Genome U133A Array Affymetrix Human Genome U133 Plus 2.0 Array	267	9374	Microarray	18940004
GBM	CGGA_693	Illumina HiSeq 2000	237	22687	RNA-seq	25031032
GBM	GSE108474	Affymetrix Human Genome U133 Plus 2.0 Array	181	23359	Microarray	30106394
GBM	GSE16011	Affymetrix GeneChip Human Genome U133 Plus 2.0 Array	155	17266	Microarray	1920198
GBM	TCGA_GBM	Illumina HiSeq 2000	143	45147	RNA-seq	18772890
GBM	CGGA_325	Illumina HiSeq 2000	137	23003	RNA-seq	28291232
GBM	CGGA_301	Agilent SureSelect kit v5.4	123	16930	Microarray	28291232
GBM	GSE4412	Affymetrix Human Genome U133A ArrayAffymetrix Human Genome U133B Array	118	4247	Microarray	15374961
GBM	GSE4271	Affymetrix Human Genome U133A Array Affymetrix Human Genome U133B Array	112	4252	Microarray	16530701
GBM	GSE72951	Illumina HumanHT-12 WG-DASL V4.0 R2 expression beadchip	110	21040	Microarray	26762204
GBM	GSE7696	Affymetrix Human Genome U133 Plus 2.0 Array	80	23359	Microarray	18565887
GBM	GSE74187	Agilent-014850 Whole Human Genome Microarray 4x44K G4112F	60	19216	Microarray	26895104
GBM	GSE42669	Affymetrix Human Gene 1.0 ST Array	57	27770	Microarray	23333277
GBM	GSE83300	Agilent-014850 Whole Human Genome Microarray 4x44K G4112F	50	23309	Microarray	28761058
GBM	E_TABM_898	Affymetrix GeneChip Human Genome U133 Plus 2.0	48	29416	Microarray	20822523
GBM	GSE61335_GPL19184	Affymetrix Human Genome U133A Array	44	13706	Microarray	24984002
GBM	GSE61335_GPL19180	Affymetrix Human Genome U133B Array	44	7922	Microarray	24984002
GBM	GSE43378	Affymetrix Human Genome U133 Plus 2.0 Array	32	23359	Microarray	23745793
GBM	GSE43289	Affymetrix Human Genome U133 Plus 2.0 Array	26	23359	Microarray	20484145
GBM	GSE33331	Affymetrix Human Genome U133 Plus 2.0 Array	21	25174	Microarray	22802421
HNSC	TCGA_HNSC	Illumina HiSeq 2000	494	43170	RNA-seq	25631445
HNSC	GSE65858	Illumina HumanHT-12 V4.0 expression beadchip	270	20869	Microarray	26095926
HNSC	E_MTAB_8588	Illumina HumanWG-6 v3.0 expression beadchip	108	22044	Microarray	23043537
HNSC	GSE41613	Affymetrix Human Genome U133 Plus 2.0 Array	97	23359	Microarray	23319825
HNSC	GSE117973	Illumina HumanHT-12 V4.0 expression beadchip	77	26455	Microarray	34178665
HNSC	GSE42743	Affymetrix Human Genome U133 Plus 2.0 Array	74	23359	Microarray	23319825
KIRC	TCGA_KIRC	Illumina HiSeq 2000	522	46555	RNA-seq	23792563
KIRC	E_MTAB_1980	Agilent Human Gene Expression 4x44K v2	101	24218	Microarray	23797736
KIRC	ICGC_EU	Illumina HiSeq 2000	91	34012	RNA-seq	30877282
KIRC	GSE167573	HiSeq X Ten	56	29388	RNA-seq	34489456
KIRC	GSE29609	Agilent-012391 Whole Human Genome Oligo Microarray	39	23309	Microarray	22626276
KIRC	GSE22541	Affymetrix Human Genome U133 Plus 2.0 Array	24	23376	Microarray	22213152
LGG	TCGA_LGG	Illumina HiSeq 2000	495	43885	RNA-seq	26061751
LGG	CGGA_693	Illumina HiSeq 2000	420	22687	RNA-seq	25031032
LGG	CGGA_325	Illumina HiSeq 2000	172	23003	RNA-seq	28291232
LGG	GSE108474	Affymetrix Human Genome U133 Plus 2.0 Array	161	23357	Microarray	30106394
LGG	CGGA_301	Agilent SureSelect kit v5.4	159	16930	Microarray	28291232
LGG	E_MTAB_3892	Affymetrix GeneChip Human Genome U133 Plus 2.0	132	29410	Microarray	27090007
LGG	GSE16011	Affymetrix GeneChip Human Genome U133 Plus 2.0 Array	116	17265	Microarray	1920198
LIHC	TCGA_LIHC	Illumina HiSeq 2000	368	39045	RNA-seq	28622513
LIHC	GSE14520	Affymetrix Human Genome U133A Array Affymetrix Human Genome U133A 2.0 Array	242	18676	Microarray	21159642
LIHC	ICGC_LIRI	Illumina HiSeq 2000	232	19156	RNA-seq
LIHC	GSE76427	Illumina HumanHT-12 V4.0 expression beadchip	115	26454	Microarray	29117471
LIHC	GSE54236	Agilent-014850 Whole Human Genome Microarray 4x44K	81	23306	Microarray	25666192
LIHC	GSE27150	State Key Lab Homo sapien 2.6K	81	2512	Microarray
LIHC	GSE10141	Human 6k Transcriptionally Informative Gene Panel for DASL	80	6618	Microarray	18923165
LIHC	GSE144269	Illumina NovaSeq 6000	68	34234	RNA-seq	32873799
LIHC	GSE116174	Affymetrix HT HG-U133+ PM Array Plate	64	29137	Microarray
LIHC	E_TABM_36	Affymetrix GeneChip Human Genome HG-U133A	39	18677	Microarray	22105560
LUAD	TCGA_LUAD	Illumina HiSeq 2000	497	43870	RNA-seq	25079552
LUAD	GSE68465	Affymetrix Human Genome U133A Array	442	14598	Microarray	18641660
LUAD	GSE72094	Rosetta/Merck Human RSTA Custom Affymetrix 2.0 microarray	398	32060	Microarray	26477306
LUAD	GSE31210	Affymetrix Human Genome U133 Plus 2.0 Array	226	23359	Microarray	22080568
LUAD	GSE41271	Illumina HumanWG-6 v3.0 expression beadchip	182	25074	Microarray	23449933
LUAD	GSE42127	Illumina HumanWG-6 v3.0 expression beadchip	133	25074	Microarray	23357979
LUAD	GSE50081	Affymetrix Human Genome U133 Plus 2.0 Array	127	23359	Microarray	24305008
LUAD	GSE13213	Agilent-014850 Whole Human Genome Microarray 4x44K	117	23306	Microarray	19414676
LUAD	GSE26939	Agilent-UNC-custom-4X44K	115	18243	Microarray	22590557
LUAD	GSE37745	Affymetrix Human Genome U133 Plus 2.0 Array	106	23359	Microarray	23032747
LUAD	GSE11969	Agilent Homo sapiens 21.6K custom array	90	17545	Microarray	16549822
LUAD	GSE68571	Affymetrix Human Full Length HuGeneFL Array	86	6409	Microarray	12118244
LUAD	GSE30219	Affymetrix Human Genome U133 Plus 2.0 Array	85	23374	Microarray	23698379
LUAD	GSE14814	Affymetrix Human Genome U133A Array	71	23596	Microarray	20823422
LUAD	GSE8894	Affymetrix Human Genome U133 Plus 2.0 Array	63	23396	Microarray	19010856
LUAD	GSE3141	Affymetrix Human Genome U133 Plus 2.0 Array	58	23378	Microarray	16273092
LUAD	GSE19188	Affymetrix Human Genome U133 Plus 2.0 Array	40	32357	Microarray	20421987
LUAD	GSE29016	Illumina HumanHT-12 V3.0 expression beadchip	38	25074	Microarray	22676229
LUAD	GSE63459	Illumina HumanRef-8 v3.0 expression beadchip	33	18965	Microarray	26134223
LUAD	GSE29013	Affymetrix Human Genome U133 Plus 2.0 Array	30	23359	Microarray	21742808
LUSC	TCGA_LUSC	Illumina HiSeq 2000	489	44872	RNA-seq	22960745
LUSC	GSE157009	Affymetrix Human Genome U133 Plus 2.0 Array	249	23359	Microarray	32717408
LUSC	GSE157010	Affymetrix Human Genome U133 Plus 2.0 Array	235	23359	Microarray	32717408
LUSC	GSE41271	Illumina HumanWG-6 v3.0 expression beadchip	80	25074	Microarray	23449933
LUSC	GSE8894	Affymetrix Human Genome U133 Plus 2.0 Array	75	23389	Microarray	19010856
LUSC	GSE73403	Agilent-014850 Whole Human Genome Microarray 4x44K G4112F	69	22571	Microarray
LUSC	GSE81089	Illumina HiSeq 2500	67	34459	RNA-seq	29282718
LUSC	GSE37745	Affymetrix Human Genome U133 Plus 2.0 Array	66	23362	Microarray	23032747
LUSC	GSE30219	Affymetrix Human Genome U133 Plus 2.0 Array	61	23377	Microarray	23698379
LUSC	GSE3141	Affymetrix Human Genome U133 Plus 2.0 Array	52	23380	Microarray	16273092
LUSC	GSE14814	Affymetrix Human Genome U133A Array	52	14610	Microarray	20823422
LUSC	GSE42127	Illumina HumanWG-6 v3.0 expression beadchip	43	25074	Microarray	23357979
LUSC	GSE50081	Affymetrix Human Genome U133 Plus 2.0 Array	42	23360	Microarray	24305008
LUSC	GSE29013	Affymetrix Human Genome U133 Plus 2.0 Array	25	23359	Microarray	21742808
LUSC	GSE19188	Affymetrix Human Genome U133 Plus 2.0 Array	24	32357	Microarray	20421987
MESO	TCGA_MESO	Illumina HiSeq 2000	79	42687	RNA-seq	30322867
MESO	GSE17118	Agilent-014850 Whole Human Genome Microarray 4x44K G4112F	19	23309	Microarray	20454512
OV	GSE13876	Operon human v3 ~35K 70-mer two-color oligonucleotide microarrays	415	21672	Microarray	19192944
OV	GSE140082	Illumina HumanHT-12 WG-DASL V4.0 R2 expression beadchip	380	21035	Microarray	28159814
OV	TCGA_OV	Illumina HiSeq 2000	353	47255	RNA-seq	21720365
OV	GSE32062	Affymetrix Human Genome U133 Plus 2.0 Array Agilent-014850 Whole Human Genome Microarray 4x44K	260	23309	Microarray	22241791
OV	GSE49997	ABI Human Genome Survey Microarray Version 2	194	17673	Microarray	22497737
OV	GSE53963	Agilent-014850 Whole Human Genome Microarray 4x44K	174	23309	Microarray	25269487
OV	GSE26712	Affymetrix Human Genome U133A Array	153	14602	Microarray	18593951
OV	GSE17260	Agilent-014850 Whole Human Genome Microarray 4x44K	110	23309	Microarray	20300634
OV	GSE26193	Affymetrix Human Genome U133 Plus 2.0 Array	107	23359	Microarray	30244973
OV	GSE73614	Agilent-014850 Whole Human Genome Microarray 4x44K	107	23309	Microarray	27016234
OV	ICGC_OV_AU	Illumina HiSeq 2000	93	37218	RNA-seq	30877282
OV	GSE102073	Illumina HiSeq 2500	85	29170	RNA-seq	29042553
OV	GSE8842	Agilent Human 1 cDNA Microarray	83	8751	Microarray	19047114
OV	GSE14764	Affymetrix Human Genome U133A Array	80	14605	Microarray	19294737
OV	GSE63885	Affymetrix Human Genome U133 Plus 2.0 Array	70	23375	Microarray	24478986
OV	GSE19829	Affymetrix Human Genome U133 Plus 2.0 Array Affymetrix Human Genome U95 Version 2 Array	70	23359	Microarray	20547991
OV	GSE30161	Affymetrix Human Genome U133 Plus 2.0 Array	58	23354	Microarray	22348014
OV	GSE31245	Affymetrix Human Genome U95 Version 2 Array	57	10485	Microarray	16204010
OV	GSE32063	Agilent-014850 Whole Human Genome Microarray 4x44K	40	23309	Microarray	22241791
OV	GSE23554	Affymetrix Human Genome U133A Array	28	14598	Microarray	21849418
PAAD	E_MTAB_6134	Affymetrix Human Genome U219 Array	288	24637	Microarray	30165049
PAAD	ICGC_PAAD_AU_array	Illumina HumanHT-12 v4.0 beadchip	267	19554	Microarray	30877282
PAAD	ICGC_PAAD_CA_seq	Illumina HiSeq 2000	182	28180	RNA-seq	30877282
PAAD	TCGA_PAAD	Illumina HiSeq 2000	176	42770	RNA-seq	28810144
PAAD	GSE71729	Agilent-014850 Whole Human Genome Microarray 4x44K	125	20734	Microarray	26343385
PAAD	GSE21501	Agilent-014850 Whole Human Genome Microarray 4x44K	102	23309	Microarray	20644708
PAAD	ICGC_PAAD_AU_seq	Illumina HiSeq 2000	81	33205	RNA-seq	30877282
PAAD	GSE85916	Affymetrix Human Genome U219 Array	79	19499	Microarray	30165049
PAAD	GSE62452	Affymetrix Human Gene 1.0 ST Array	65	27770	Microarray	27197190
PAAD	GSE57495	Rosetta/Merck Human RSTA Custom Affymetrix 2.0 microarray	63	32065	Microarray	26247463
PAAD	GSE79668	Illumina HiSeq 2000	51	44998	RNA-seq	27282075
PAAD	GSE78229	Affymetrix Human Gene 1.0 ST Array	49	27772	Microarray	27401251
PAAD	GSE28735	Affymetrix Human Gene 1.0 ST Array	42	27346	Microarray	22363658
PCPG	TCGA_PCPG	Illumina HiSeq 2000	178	41603	RNA-seq	33795528
PRAD	TCGA_PRAD	Illumina HiSeq 2000	481	42183	RNA-seq	26544944
PRAD	GSE21034	Affymetrix Human Exon 1.0 ST Array Affymetrix Human Exon 1.0 ST Array	280	16207	Microarray	20579941
PRAD	GSE116918	Illumina HumanHT-12 WG-DASL V4.0 expression beadchip	248	15053	Microarray	30108162
PRAD	DKFZ2018	Illumina HiSeq 2000	105	16147	RNA sequencing	30537516
PRAD	GSE107299	Affymetrix Human Genome U133 Plus 2.0 Array Affymetrix Human Transcriptome Array 2.0	65	19756	Microarray	889379
PRAD	GSE54460	Illumina HiSeq 2000	55	17611	RNA sequencing	21159642
PRAD	GSE70769	Illumina HumanHT-12 V4.0 Expression Beadchip	45	26455	Microarray	26501111
SARC	GSE71118	Affymetrix Human Genome U133 Plus 2.0 Array	312	30680	Microarray	26916546
SARC	GSE21050	Affymetrix Human Genome U133 Plus 2.0 Array	309	30680	Microarray	20581836
SARC	TCGA_SARC	Illumina HiSeq 2000	260	42566	RNA-seq	29100075
SARC	GSE30929	Affymetrix Human Genome U133A Array	140	14598	Microarray	21335544
SARC	GSE71119	Illumina HiSeq 2000	136	17116	RNA-seq	26916546
SARC	GSE59455	Illumina HumanRef-8 WG-DASL v3.0	122	18965	Microarray	27487145
SARC	E_TABM_1202	Affymetrix Human Genome U133 Plus 2.0 Array	101	29416	Microarray	22454413
SARC	GSE17679	Affymetrix Human Genome U133 Plus 2.0 Array	88	30680	Microarray	22084725
SARC	GSE21257	Illumina human-6 v2.0 expression beadchip	53	25224	Microarray	21372215
SARC	GSE119041	Affymetrix Human Gene 2.1 ST Array	50	19056	Microarray	34799669
SARC	GSE71120	Illumina HiSeq 2000	41	17119	RNA-seq	26916546
SARC	GSE39055	Illumina HumanHT-12 WG-DASL V4.0 R2 expression beadchip	37	21040	Microarray	23339462
SARC	GSE16091	Affymetrix Human Genome U133A Array	34	14604	Microarray	20028558
SKCM	TCGA_SKCM	Illumina HiSeq 2000	454	42664	RNA-seq	28810145
SKCM	GSE65904	Illumina HumanHT-12 V4.0 expression beadchip	210	26455	Microarray	25909218
SKCM	GSE59455	Illumina HumanWG-6 v3.0 expression beadchip	122	18965	Microarray	24975271
SKCM	GSE190113	Illumina HiSeq 2500	101	32174	RNA-seq	35197475
SKCM	GSE53118	Illumina HumanWG-6 v3.0 expression beadchip	79	18117	Microarray	22931913
SKCM	GSE54467	Illumina HumanWG-6 v3.0 expression beadchip	79	25074	Microarray	24975271
SKCM	GSE46517	Affymetrix Human Genome U133A Array	69	19679	Microarray	20520718
SKCM	GSE22153	Illumina human-6 v2.0 expression beadchip	54	25224	Microarray	20460471
SKCM	GSE19234	Affymetrix Human Genome U133 Plus 2.0 Array	44	23394	Microarray	19915147
SKCM	GSE98394	Illumina HiSeq 2500	44	19785	RNA-seq	28469092
SKCM	GSE99898	Illumina HumanHT-12 V4.0 expression beadchip	38	26455	RNA-seq	28724663
SKCM	GSE78220	Illumina HiSeq 2000	27	23143	RNA-seq	26997480
SKCM	GSE100797	Illumina HiSeq 2000	25	19684	RNA-seq	29170503
SKCM	GSE133713	Illumina NextSeq 500	23	36112	RNA-seq	32152202
SKCM	GSE22154	Illumina HumanHT-12 V3.0 expression beadchip	22	25064	Microarray	20460471
STAD	GSE84437	Illumina HumanHT-12 V3.0 expression beadchip	433	25042	Microarray	32293340
STAD	GSE26253	Illumina HumanRef-8 WG-DASL v3.0	432	14184	Microarray	24598828
STAD	GSE84433	Illumina HumanHT-12 V3.0 expression beadchip	357	25042	Microarray	32293340
STAD	TCGA_STAD	Illumina HiSeq 2000	348	52978	RNA-seq	25079317
STAD	GSE62254	Affymetrix Human Genome U133 Plus 2.0 Array	300	23386	Microarray	25894828
STAD	GSE15459	Affymetrix Human Genome U133 Plus 2.0 Array	192	23362	Microarray	19798449
STAD	GSE183136	Illumina HumanHT-12 V3.0 expression beadchip	135	25047	Microarray	35140202
STAD	GSE29272	Affymetrix Human Genome U133A Array	126	14598	Microarray	23717493
STAD	GSE14208	Affymetrix Human Genome U133A 2.0 Array	122	14597	Microarray	21364753
STAD	GSE26901	Illumina HumanHT-12 V3.0 expression beadchip	109	25074	Microarray	29725014
STAD	GSE26899	Illumina HumanHT-12 V3.0 expression beadchip	93	25074	Microarray	29725014
STAD	GSE84426	Illumina HumanHT-12 V3.0 expression beadchip	76	25045	Microarray
STAD	GSE57303	Affymetrix Human Genome U133 Plus 2.0 Array	70	23360	Microarray	24935174
STAD	GSE13861	Illumina HumanWG-6 v3.0 expression beadchip	65	25074	Microarray	21447720
STAD	GSE34942	Affymetrix Human Genome U133 Plus 2.0 Array	56	23370	Microarray	23684942
STAD	GSE28541	Illumina HumanWG-6 v2.0 expression beadchip	40	25224	Microarray	29725014
TGCT	TCGA_TGCT	Illumina HiSeq 2000	133	45490	RNA-seq	35454778
THCA	TCGA_THCA	Illumina HiSeq 2000	496	42301	RNA-seq	25417114
THYM	TCGA_THYM	Illumina HiSeq 2000	118	42928	RNA-seq	29438696
UCEC	TCGA_UCEC	Illumina HiSeq 2000	536	43804	RNA-seq	23636398
UCEC	GSE119041	Affymetrix Human Gene 2.1 ST Array	50	19056	Microarray	34799669
