## Supplementary material for "SurvivalML: an integrative platform for the discovery and exploration of prognostic models in multi-center cancer cohorts": Table S2

### Sheet: Table S2
Table S2. Details of input genes and selected datasets in the prognostic model.
Pindex	Detected		Datasets	Use	Missing details
ANLN	Valid		TCGA_LUAD	Train
CCNB1	Valid		GSE72094	Test
CCNB2	Valid		GSE50081	Test
CDCA2	Valid		GSE42127	Test
CDO1	Valid		GSE41271	Test
CENPF	Valid		GSE37745	Test
CENPW	Valid		GSE31546	Test
CYP4B1	Valid		GSE3141	Test
DEPDC1	Valid		GSE31210	Test
GJB3	Valid		GSE30219	Test
GMPSP1	Valid		GSE29016	Test
HMMR	Valid		GSE29013	Test
IL22RA1	Valid		GSE19188	Test
LIMCH1	Valid		GSE68571	Not applicable	GSE68571 absents ANLN, CCNB2, CDCA2, CENPW, DEPDC1, GJB3, GMPSP1, IL22RA1, LIMCH1, MAMDC2, PARM1, POC1A, SEPTIN4, TEDC2, TPX2, UHRF1
MAMDC2	Valid		GSE68465	Not applicable	GSE68465 absents ANLN, CDCA2, CENPW, MAMDC2, POC1A, UHRF1
PARM1	Valid		GSE63459	Not applicable	GSE63459 absents GMPSP1
PLOD2	Valid		GSE26939	Not applicable	GSE26939 absents CDCA2
POC1A	Valid		GSE14814	Not applicable	GSE14814 absents ANLN, CDCA2, CENPW, MAMDC2, POC1A, UHRF1
PRKCE	Valid		GSE13213	Not applicable	GSE13213 absents CDCA2, PLOD2
RHOC	Valid		GSE11969	Not applicable	GSE11969 absents CENPW, DEPDC1, GJB3, IL22RA1, PLOD2
SEPTIN4	Valid		GSE11117	Not applicable	GSE11117 absents GMPSP1, RHOC
TEDC2	Valid
TPX2	Valid
TTK	Valid
UHRF1	Valid
