## Supplementary material for "SurvivalML: an integrative platform for the discovery and exploration of prognostic models in multi-center cancer cohorts": Table S3

### Sheet: Table S3
Table S3. Details of selected datasets in the consensus model.
Datasets	Use
TCGA_LUAD	Train
GSE13213	Test
GSE19188	Test
GSE26939	Test
GSE29013	Test
GSE29016	Test
GSE30219	Test
GSE31210	Test
GSE3141	Test
GSE37745	Test
GSE41271	Test
GSE42127	Test
GSE50081	Test
GSE63459	Test
GSE72094	Test
